# N-terminal proteoforms may engage in different protein complexes

**DOI:** 10.1101/2023.01.17.524352

**Authors:** Annelies Bogaert, Daria Fijalkowska, An Staes, Tessa Van de Steene, Marnik Vuylsteke, Charlotte Stadler, Sven Eyckerman, Kerstin Spirohn, Tong Hao, Michael A. Calderwood, Kris Gevaert

## Abstract

Alternative translation initiation and alternative splicing may give rise to N-terminal proteoforms, proteins that differ at their N-terminus compared to their canonical counterparts. Such proteoforms can have altered localizations, stabilities and functions. While proteoforms generated from splice variants can be engaged in different protein complexes, it remained to be studied to what extent this applies to N-terminal proteoforms. To address this, we mapped the interactomes of several pairs of N-terminal proteoforms and their canonical counterparts. First, we generated a catalogue of N-terminal proteoforms found in the HEK293T cellular cytosol from which 22 pairs were selected for interactome profiling. Additionally, we provide evidence for the expression of several N-terminal proteoforms, identified in our catalogue, across different human tissues as well as tissue-specific expression, highlighting their biological relevance. Protein-protein interaction profiling revealed that the overlap of the interactomes for both proteoforms is generally high, showing their functional relation. We also showed that N-terminal proteoforms can be engaged in new interactions and/or lose several interactions compared to their canonical counterpart, thus further expanding the functional diversity of proteomes.
