## Supplementary Table S5 for "N-terminal proteoforms may engage in different protein complexes"

### Sheet: Sheet1
Overview of all 34 genes for which an extra band corresponding to the size of the N-terminal proteoform was detected. The link to access the Western blot results is provided, together with a confidence level (good or doubtful), which gives an indication on how likely it is the extra band originated from the proteoform or how clear the band is.
Gene name	Canonical Protein	N-terminal Proteoform(s)	Antibodies	Link to Western Blot results	Confidence
AARS1	968 AA – 106.8 kDa	714 AA – 78.1 kDa	HPA040870 and CAB034261	https://www.proteinatlas.org/ENSG00000090861-AARS1/summary/antibody#WB	Good
ACAT2	397 AA – 41.4 kDa	276 AA – 29.3 kDa	CAB021106	https://www.proteinatlas.org/ENSG00000120437-ACAT2/summary/antibody#WB	Doubtful
ALDH9A1	494 AA – 53.8 kDa	98 AA – 10.8 kDa	HPA006077	https://www.proteinatlas.org/ENSG00000143149-ALDH9A1/summary/antibody#WB	Good
BRAP	592 AA – 67.3 kDa	516 AA – 59.3 kDa	HPA040357	https://www.proteinatlas.org/ENSG00000089234-BRAP/summary/antibody#WB	Good
CAST	708 AA – 76.6 kDa	431 AA – 46 kDa	HPA036882 and CAB009491	https://www.proteinatlas.org/ENSG00000153113-CAST/summary/antibody#WB	Good
CCT2	535 AA – 57.5 kDa	488 AA – 52. 7 kDa	HPA003197	https://www.proteinatlas.org/ENSG00000166226-CCT2/summary/antibody#WB	Good
CRMP1	572 AA – 62.2 kDa	316 AA – 34 kDa	CAB037313	https://www.proteinatlas.org/ENSG00000072832-CRMP1/summary/antibody#WB	Doubtful
CSDE1	798 AA – 88.9 kDa	622 AA – 69.5 kDa	HPA018846	https://www.proteinatlas.org/ENSG00000009307-CSDE1/summary/antibody#WB	Good
CYTH2	400 AA – 46.5 kDa	357 AA – 41.2 kDa	CAB014872	https://www.proteinatlas.org/ENSG00000105443-CYTH2/summary/antibody#WB	Doubtful
DIAPH2	1101 AA – 125.6 kDa	572 AA – 64.9 kDa	CAB015461	https://www.proteinatlas.org/ENSG00000147202-DIAPH2/summary/antibody#WB	Good
DPYSL2	572 AA – 62.3 kDa	677 AA – 73.4 kDa	HPA002381	https://www.proteinatlas.org/ENSG00000092964-DPYSL2/summary/antibody#WB	Good for largest proteoform, doubtful for smallest
		317 AA – 34 kDa
EEF2	858 AA – 95.3 kDa	659 AA – 73.3 kDa	HPA057351 CAB007795	https://www.proteinatlas.org/ENSG00000167658-EEF2/summary/antibody#WB	Doubtful
		628 AA – 70.1 kDa
EPB41	864 AA – 97 kDa	655 AA – 73.7 kDa	HPA028412 and HPA028414	https://www.proteinatlas.org/ENSG00000159023-EPB41/summary/antibody#WB	Good
FNTA	379 AA – 44.4 kDa	340 AA – 40.4 kDa	CAB010149	https://www.proteinatlas.org/ENSG00000168522-FNTA/summary/antibody#WB	Good
GAPDH	335 AA – 36 kDa	219 AA – 24.5 kDa	HPA040067, HPA 061280, CAB016392	https://www.proteinatlas.org/ENSG00000111640-GAPDH/summary/antibody#WB	Doubtful
GPI	558 AA – 63.1 kDa	492 AA – 55.1 kDa	HPA024305 and CAB040563	https://www.proteinatlas.org/ENSG00000105220-GPI/summary/antibody#WB	Doubtful
HMGB2	209 AA – 24 kDa	158 AA – 18.1 kDa	CAB037206	https://www.proteinatlas.org/ENSG00000164104-HMGB2/summary/antibody#WB	Doubtful – faint band
MAPRE2	327 AA – 37 kDa	284 AA – 32.2 kDa	HPA016738	https://www.proteinatlas.org/ENSG00000166974-MAPRE2/summary/antibody#WB	Doubtful
PDCL3	239 AA – 27.6 kDa	189 AA – 21.7 kDa	HPA018469 and HPA027094	https://www.proteinatlas.org/ENSG00000115539-PDCL3/summary/antibody#WB	Good
PPP2R5C	524 AA – 61.1 kDa	449 AA – 52.6 kDa	HPA027553	https://www.proteinatlas.org/ENSG00000078304-PPP2R5C/summary/antibody#WB	Doubtful
PPP2R5E	467 AA – 54.7 kDa	390AA – 46.2 kDa	HPA006034	https://www.proteinatlas.org/ENSG00000154001-PPP2R5E/summary/antibody#WB	Doubtful
PRDX1	199 AA – 22.1 kDa	70 AA – 7.9 kDa	CAB004682	https://www.proteinatlas.org/ENSG00000117450-PRDX1/summary/antibody#WB	Doubtful
PSMA5	241 AA – 26.4 kDa	164 AA – 18 kDa	HPA028398	https://www.proteinatlas.org/ENSG00000143106-PSMA5/summary/antibody#WB	Good
PSMD8	350 AA – 39.6 kDa	286 AA – 32.4 kDa	HPA0067025 and CAB021101	https://www.proteinatlas.org/ENSG00000099341-PSMD8/summary/antibody#WB	Good
RABGAP1	1069 AA – 121.7 kDa	1001 AA – 114.6 kDa	HPA072273	https://www.proteinatlas.org/ENSG00000011454-RABGAP1/summary/antibody#WB	Good
RANBP1	201 AA – 23.3 kDa	130 AA – 15 kDa	HPA065868	https://www.proteinatlas.org/ENSG00000099901-RANBP1/summary/antibody#WB	Good
RARS1	660 AA – 75.3 kDa	588 AA – 67.1 kDa	HPA003979 and HPA004130	https://www.proteinatlas.org/ENSG00000113643-RARS1/summary/antibody#WB	Good
		319 AA – 36.6 kDa
STIP1	543 AA – 62.6 kDa	414 AA – 47.9 kDa	HPA039291	https://www.proteinatlas.org/ENSG00000168439-STIP1/summary/antibody#WB	Doubtful
STK38L	464 AA – 54 kDa	412 AA – 48 kDa	HPA038623	https://www.proteinatlas.org/ENSG00000211455-STK38L/summary/antibody#WB	Good
		371 AA – 43.2
TSC1	1164 AA – 129.8 kDa	184 AA – 19.4 kDa	CAB012481	https://www.proteinatlas.org/ENSG00000165699-TSC1/summary/antibody#WB	Doubtful
VCP	806 AA – 89.3 kDa	532 AA – 58.8 kDa	CAB005593	https://www.proteinatlas.org/ENSG00000165280-VCP/summary/antibody#WB	Doubtful
WARS1	471 AA – 53 kDa	430 AA – 49 kDa	HPA018944	https://www.proteinatlas.org/ENSG00000140105-WARS1/summary/antibody#WB	Good
WDR13	485 AA – 53.7 kDa	393 AA – 43 kDa	HPA000913	https://www.proteinatlas.org/ENSG00000101940-WDR13/summary/antibody#WB	Good
YARS1	528 AA – 59.1 kDa	306 AA – 33.9 kDa	HPA017936	https://www.proteinatlas.org/ENSG00000134684-YARS1/summary/antibody#WB	Good for largest proteoform
		179 AA – 19.6 kDa
