## Supplementary Table S9 for "N-terminal proteoforms may engage in different protein complexes"

### Sheet: confident binary PPIs
List of bait and idenitfied preys that were positive pairs from pairwise tests and that were confirmed by sequencing.
BAIT	Idenitfied PREY	Prey orf_id	Interactions supported by Virotrap
CFL2_FL_DB	ACTB	955
CFL2_FL_DB	ACTG1	3123
CFL2_FL_DB	CFL2	6329
CSDE1_FL_DB	C11orf68	335
CSDE1_FL_DB	UBASH3B	5224
CSDE1_PR_DB	UBASH3B	5224
EIF4A1_FL_DB	PDCD4	1689	Yes
FNTA_FL_DB	AP4M1	12590
FNTA_FL_DB	FNTB	7869	Yes
FNTA_FL_DB	PGGT1B	40080750
FNTA_PR_DB	AP4M1	12590
FNTA_PR_DB	FNTB	7869	Yes
FNTA_PR_DB	PGGT1B	40080750
PRPSAP1_FL_DB	PRPS2	56559	Yes
PRPSAP1_FL_DB	PRPSAP1	2821	Yes
PRPSAP1_FL_DB	PRPSAP2	71821	Yes
PRPSAP1_PR_DB	PRPS1	3731	Yes
PRPSAP1_PR_DB	PRPS2	56559	Yes
PRPSAP1_PR_DB	PRPSAP2	71821	Yes
TSC22D3_FL_DB	REL	53942
TSC22D3_PR_DB	MAD1L1	6811
TSC22D3_PR_DB	REL	53942
UBAC1_FL_DB	CCDC138	71167
UBAC1_FL_DB	CPSF6	3552
UBAC1_FL_DB	DAZAP2	3598
UBAC1_FL_DB	RNF216	100001965
UBAC1_FL_DB	TRIM2	2468
UBAC1_FL_DB	UBQLN2	71001
UBAC1_PR_DB	CPSF6	3552
UBAC1_PR_DB	DAZAP2	3598
UBAC1_PR_DB	RNF216	100001965
UBAC1_PR_DB	TRIM2	2468
UBAC1_PR_DB	UBQLN2	71001
UBXN6_FL_DB	CPSF6	3552
UBXN6_FL_DB	DAZAP2	3598
UBXN6_FL_DB	TRIM39	1957
UBXN6_FL_DB	VCP	56423	Yes
UBXN6_PR_DB	DAZAP2	3598
UBXN6_PR_DB	VCP	56423	Yes
