## Supplementary Table S11 for "N-terminal proteoforms may engage in different protein complexes"

### Sheet: Proteoform comparisons
Overview of all proteins reported significant in the comparisons between FL and PR or between PR's. We counted all the times a protein was reported signficant. In total, data from 24 comparisons are included. All comparisosn the protein was reported signifcant for are also listed.
Gene_names	Protein Accession	Baits for which protein was reported	Count
MLF2	Q15773	CSDE1 FL_PR, TSC22D3 FL_PR, PAIP1 FL_PR, SPAST FL_PR1, SPAST FL_PR2, FNTA FL_PR, AIMP1 FL_PR, NTR FL_PR, PRUNE1 FL_PR, CACYBP FL_PR, CAPRIN1 FL_PR	11
RAD23B	P54727	ZFAND1 FL_PR, UCHL1 FL_PR1, UCHL1 FL_PR2, SPAST FL_PR1, CFL2 FL_PR, FNTA FL_PR, PRPSAP1 FL_PR, NTR FL_PR, PRUNE1 FL_PR, EIF4A1 FL_PR	10
PSMB4	P28070	UCHL1 FL_PR1, UCHL1 FL_PR2, SPAST FL_PR1, SPAST FL_PR2, CFL2 FL_PR, FNTA FL_PR, PXN FL_PR, CACYBP FL_PR, EIF4A1 FL_PR	9
VCP	P55072	TSC22D3 FL_PR, PAIP1 FL_PR, UCHL1 FL_PR1, UCHL1 FL_PR2, AIMP1 FL_PR, PRPSAP1 FL_PR, PXN FL_PR, UBAC1 FL_PR, EIF4A1 FL_PR	9
STIP1	P31948	TSC22D3 FL_PR, UBXN6 FL_PR, UCHL1 FL_PR1, SPAST FL_PR1, AIMP1 FL_PR, NTR FL_PR, UBAC1 FL_PR, EIF4A1 FL_PR	8
TRIM32	Q13049	TSC22D3 FL_PR, ZFAND1 FL_PR, UCHL1 FL_PR1, UCHL1 FL_PR2, SPAST FL_PR2, SPAST PR1_PR2, CACYBP FL_PR, EIF4A1 FL_PR	8
PSMA3	P25788	UCHL1 FL_PR1, UCHL1 FL_PR2, SPAST FL_PR1, SPAST FL_PR2, CFL2 FL_PR, FNTA FL_PR, EIF4A1 FL_PR	7
PSMB1	P20618	TSC22D3 FL_PR, UCHL1 FL_PR2, SPAST FL_PR1, SPAST PR1_PR2, CFL2 FL_PR, FNTA FL_PR, PXN FL_PR	7
PSMB5	P28074	UCHL1 FL_PR1, UCHL1 FL_PR2, SPAST FL_PR1, SPAST FL_PR2, CFL2 FL_PR, AIMP1 FL_PR, EIF4A1 FL_PR	7
UBXN1	Q04323	TSC22D3 FL_PR, ZFAND1 FL_PR, UCHL1 FL_PR1, UCHL1 FL_PR2, SPAST FL_PR1, CACYBP FL_PR, EIF4A1 FL_PR	7
DNAJB6	O75190;Q8NHS0;Q8WWF6	PAIP1 FL_PR, SPAST FL_PR1, CFL2 FL_PR, AIMP1 FL_PR, CACYBP FL_PR, CAPRIN1 FL_PR	6
MOV10	Q9HCE1	TSC22D3 FL_PR, ZFAND1 FL_PR, SPAST FL_PR1, CFL2 FL_PR, PRUNE1 FL_PR, PXN FL_PR	6
PPIL1	Q9Y3C6	SPAST FL_PR1, SPAST FL_PR2, AIMP1 FL_PR, UBE2M FL_PR, PRUNE1 FL_PR, PXN FL_PR	6
PSMA1	P25786	UCHL1 FL_PR1, UCHL1 FL_PR2, SPAST FL_PR1, SPAST FL_PR2, CFL2 FL_PR, EIF4A1 FL_PR	6
PSMA2	P25787	UCHL1 FL_PR1, UCHL1 FL_PR2, SPAST FL_PR1, CFL2 FL_PR, FNTA FL_PR, EIF4A1 FL_PR	6
PSMB3	P49720	UCHL1 FL_PR2, SPAST FL_PR1, CFL2 FL_PR, FNTA FL_PR, PRPSAP1 FL_PR, EIF4A1 FL_PR	6
PSMB6	P28072	UCHL1 FL_PR1, UCHL1 FL_PR2, SPAST FL_PR1, SPAST FL_PR2, CFL2 FL_PR, FNTA FL_PR	6
PSMB7	Q99436	UCHL1 FL_PR2, SPAST FL_PR1, SPAST FL_PR2, CFL2 FL_PR, FNTA FL_PR, EIF4A1 FL_PR	6
TRAFD1	O14545	PAIP1 FL_PR, ZFAND1 FL_PR, AIMP1 FL_PR, PRPSAP1 FL_PR, PRUNE1 FL_PR, EIF4A1 FL_PR	6
YBX1	P67809;Q9Y2T7	TSC22D3 FL_PR, ZFAND1 FL_PR, SPAST FL_PR1, SPAST FL_PR2, CACYBP FL_PR, EIF4A1 FL_PR	6
BAG5	Q9UL15	UBXN6 FL_PR, UCHL1 FL_PR1, SPAST PR1_PR2, PRPSAP1 FL_PR, CACYBP FL_PR	5
CACNA2D1	P54289	TSC22D3 FL_PR, SPAST FL_PR1, AIMP1 FL_PR, UBE2M FL_PR, EIF4A1 FL_PR	5
CD2AP	Q9Y5K6	MAVS FL_PR, TSC22D3 FL_PR, UBXN6 FL_PR, PRUNE1 FL_PR, EIF4A1 FL_PR	5
DNAJB1	P25685	SPAST FL_PR1, SPAST FL_PR2, CFL2 FL_PR, CACYBP FL_PR, EIF4A1 FL_PR	5
FAF1	Q9UNN5	ZFAND1 FL_PR, CFL2 FL_PR, CACYBP FL_PR, CAPRIN1 FL_PR, EIF4A1 FL_PR	5
MYH10	P35580;REV__Q8IYT3	TSC22D3 FL_PR, ZFAND1 FL_PR, UCHL1 FL_PR1, UCHL1 FL_PR2, PXN FL_PR	5
PABPC1	P11940;Q9H361;Q4VXU2;Q96DU9	TSC22D3 FL_PR, ZFAND1 FL_PR, SPAST FL_PR1, SPAST FL_PR2, CFL2 FL_PR	5
PSMA5	P28066	SPAST FL_PR1, SPAST FL_PR2, CFL2 FL_PR, NTR FL_PR, PXN FL_PR	5
PSMA6	P60900	SPAST FL_PR1, SPAST FL_PR2, CFL2 FL_PR, FNTA FL_PR, EIF4A1 FL_PR	5
AURKB	Q96GD4;Q9UQB9	TSC22D3 FL_PR, UCHL1 FL_PR2, UBAC1 FL_PR, CACYBP FL_PR	4
CD46	P15529	ZFAND1 FL_PR, SPAST FL_PR1, SPAST FL_PR2, CFL2 FL_PR	4
CNP	P09543	TSC22D3 FL_PR, SPAST PR1_PR2, PRUNE1 FL_PR, EIF4A1 FL_PR	4
DDX1	Q92499	TSC22D3 FL_PR, SPAST FL_PR1, SPAST FL_PR2, EIF4A1 FL_PR	4
FUBP3	Q96I24	SPAST FL_PR1, SPAST FL_PR2, PXN FL_PR, CACYBP FL_PR	4
HSP90AA1	P07900;Q14568;Q58FG0;Q58FG1	TSC22D3 FL_PR, AIMP1 FL_PR, PRPSAP1 FL_PR, EIF4A1 FL_PR	4
KIF23	Q02241	TSC22D3 FL_PR, SPAST FL_PR1, CFL2 FL_PR, FNTA FL_PR	4
NSFL1C	Q9UNZ2	ZFAND1 FL_PR, NTR FL_PR, PRUNE1 FL_PR, EIF4A1 FL_PR	4
PCBP1	Q15365	UCHL1 FL_PR2, SPAST FL_PR1, SPAST FL_PR2, PRUNE1 FL_PR	4
PSMA7	O14818;Q8TAA3	SPAST FL_PR1, SPAST FL_PR2, CFL2 FL_PR, PXN FL_PR	4
PSMB2	P49721	SPAST FL_PR1, SPAST FL_PR2, CFL2 FL_PR, PXN FL_PR	4
TXNL1	O43396	UCHL1 FL_PR1, UCHL1 FL_PR2, CFL2 FL_PR, EIF4A1 FL_PR	4
UCHL5	Q9Y5K5	UCHL1 FL_PR1, UCHL1 FL_PR2, FNTA FL_PR, EIF4A1 FL_PR	4
AIDA	Q96BJ3	ZFAND1 FL_PR, AIMP1 FL_PR, NTR FL_PR	3
ANXA5	P08758	SPAST FL_PR1, AIMP1 FL_PR, EIF4A1 FL_PR	3
ARRDC1	Q8N5I2	MAVS FL_PR, UCHL1 FL_PR1, CFL2 FL_PR	3
ATP6V1A	P38606	UCHL1 FL_PR1, UCHL1 FL_PR2, SPAST FL_PR2	3
CKAP2	Q8WWK9	CSDE1 FL_PR, TSC22D3 FL_PR, EIF4A1 FL_PR	3
CPNE2	Q96FN4;Q96A23;Q9UBL6;O95741	TSC22D3 FL_PR, SPAST FL_PR2, CFL2 FL_PR	3
CSDE1	O75534	UCHL1 FL_PR1, UCHL1 FL_PR2, EIF4A1 FL_PR	3
DDI2	Q5TDH0	ZFAND1 FL_PR, PRPSAP1 FL_PR, PRUNE1 FL_PR	3
DHFR	P00374;Q86XF0	UCHL1 FL_PR2, SPAST FL_PR1, SPAST FL_PR2	3
DNAJB2	P25686	SPAST FL_PR1, PXN FL_PR, EIF4A1 FL_PR	3
DNAJC7	Q99615	SPAST FL_PR1, SPAST PR1_PR2, EIF4A1 FL_PR	3
DNM1L	O00429	UCHL1 FL_PR2, UCHL1 PR1_PR2, FNTA FL_PR	3
EIF4G1	Q04637;O43432;REV__Q8NEG2	PAIP1 FL_PR, UCHL1 FL_PR2, EIF4A1 FL_PR	3
EIF4G2	P78344	TSC22D3 FL_PR, PXN FL_PR, EIF4A1 FL_PR	3
ELAVL1	Q15717	CSDE1 FL_PR, TSC22D3 FL_PR, SPAST FL_PR2	3
EPB41L2	O43491	TSC22D3 FL_PR, SPAST FL_PR1, SPAST FL_PR2	3
GAG	GAG;P00005	TSC22D3 FL_PR, SPAST FL_PR1, SPAST PR1_PR2	3
GANAB	Q14697	SPAST FL_PR1, SPAST FL_PR2, CAPRIN1 FL_PR	3
HYOU1	Q9Y4L1	SPAST FL_PR1, SPAST FL_PR2, UBAC1 FL_PR	3
MAP7D3	Q8IWC1	TSC22D3 FL_PR, CACYBP FL_PR, EIF4A1 FL_PR	3
MLF1	P58340	UCHL1 FL_PR1, UCHL1 FL_PR2, SPAST FL_PR1	3
MYH14	Q7Z406	TSC22D3 FL_PR, UCHL1 FL_PR2, PRPSAP1 FL_PR	3
NANS	Q9NR45	CSDE1 FL_PR, CACYBP FL_PR, EIF4A1 FL_PR	3
NEFM	P07197	SPAST FL_PR1, CFL2 FL_PR, FNTA FL_PR	3
PABPC4	Q13310;P0CB38	ZFAND1 FL_PR, SPAST FL_PR1, EIF4A1 FL_PR	3
PDCD6	O75340	TSC22D3 FL_PR, SPAST FL_PR2, CFL2 FL_PR	3
PPIA	P62937;F5H284;P0DN37;Q9Y536;P0DN26;A0A0B4J2A2;A0A075B767;A0A075B759	SPAST PR1_PR2, AIMP1 FL_PR, PRUNE1 FL_PR	3
PSMA4	P25789	UCHL1 FL_PR2, CFL2 FL_PR, EIF4A1 FL_PR	3
PSMD4	P55036	UCHL1 FL_PR1, UCHL1 FL_PR2, PRUNE1 FL_PR	3
RACGAP1	Q9H0H5	UBXN6 FL_PR, CFL2 FL_PR, PXN FL_PR	3
RAD23A	P54725	SPAST FL_PR1, PRUNE1 FL_PR, EIF4A1 FL_PR	3
RHEB	Q15382	SPAST FL_PR1, SPAST FL_PR2, EIF4A1 FL_PR	3
SLC1A3	P43003	CFL2 FL_PR, PRUNE1 FL_PR, UBAC1 FL_PR	3
TUBB4A	P04350	TSC22D3 FL_PR, SPAST FL_PR2, PRPSAP1 FL_PR	3
UBQLN1	Q9UMX0	TSC22D3 FL_PR, SPAST FL_PR1, SPAST FL_PR2	3
UPF1	Q92900	TSC22D3 FL_PR, UBXN6 FL_PR, ZFAND1 FL_PR	3
VIM	P08670;P17661;P41219;P14136;P12036;O43790;Q14533;P78386;P78385;CON__Q61726;CON__O43790;CON__Q6NT21;CON__P78385;CON__Q14533;CON__P78386	TSC22D3 FL_PR, SPAST FL_PR1, UBE2M FL_PR	3
ALDH9A1	P49189;Q93070	TSC22D3 FL_PR, UCHL1 FL_PR2	2
AMER1	Q5JTC6	PRPSAP1 FL_PR, UBE2M FL_PR	2
ANXA11	P50995;P27216	SPAST FL_PR1, SPAST FL_PR2	2
ANXA6	P08133	SPAST FL_PR1, FNTA FL_PR	2
ARF5	P84085	SPAST FL_PR1, SPAST FL_PR2	2
BCLAF1	Q9NYF8	TSC22D3 FL_PR, UBAC1 FL_PR	2
CACYBP	Q9HB71	UCHL1 PR1_PR2, EIF4A1 FL_PR	2
CAPN7	Q9Y6W3	CACYBP FL_PR, EIF4A1 FL_PR	2
CD81	P60033	SPAST FL_PR2, SPAST PR1_PR2	2
CD99L2	Q8TCZ2	SPAST FL_PR1, SPAST FL_PR2	2
CDK9	P50750;Q9NYV4;Q14004;Q00536;Q00534;Q00537;O94921;Q07002;Q96Q40	SPAST FL_PR1, SPAST FL_PR2	2
CHMP1B	Q7LBR1	CFL2 FL_PR, CACYBP FL_PR	2
COPB1	P53618	UCHL1 FL_PR2, CACYBP FL_PR	2
CORO1A	P31146	UBXN6 FL_PR, FNTA FL_PR	2
CPNE8	Q86YQ8;Q9HCH3;Q8IYJ1	UCHL1 FL_PR2, CFL2 FL_PR	2
CSNK1A1	P48729;Q8N752	PAIP1 FL_PR, EIF4A1 FL_PR	2
CSNK1E;CSNK1D	P49674;P48730	TSC22D3 FL_PR, EIF4A1 FL_PR	2
CUEDC1	Q9NWM3;O75618	ZFAND1 FL_PR, AIMP1 FL_PR	2
DDX5	P17844	PXN FL_PR, EIF4A1 FL_PR	2
DNAJC5	Q9H3Z4	ZFAND1 FL_PR, EIF4A1 FL_PR	2
DYNC1LI1	Q9Y6G9	TSC22D3 FL_PR, CACYBP FL_PR	2
EEF1E1	O43324	UCHL1 FL_PR2, UCHL1 PR1_PR2	2
EIF3D	O15371	SPAST FL_PR1, SPAST FL_PR2	2
EIF4E	P06730	ZFAND1 FL_PR, EIF4A1 FL_PR	2
FAM98A	Q8NCA5	SPAST FL_PR2, EIF4A1 FL_PR	2
FN1	P02751	UCHL1 FL_PR1, CFL2 FL_PR	2
G6PD	P11413	SPAST FL_PR1, SPAST FL_PR2	2
GALK1	P51570	TSC22D3 FL_PR, PRUNE1 FL_PR	2
GART	P22102	TSC22D3 FL_PR, PXN FL_PR	2
GJA1	P17302	FNTA FL_PR, PRUNE1 FL_PR	2
GOLGA7	Q7Z5G4;Q2TAP0	SPAST FL_PR1, NTR FL_PR	2
GRWD1	Q9BQ67	FNTA FL_PR, CACYBP FL_PR	2
HERC3	Q15034;Q8IVU3	UBXN6 FL_PR, EIF4A1 FL_PR	2
HGS	O14964	TSC22D3 FL_PR, EIF4A1 FL_PR	2
HLA-B	P01889	SPAST FL_PR1, SPAST PR1_PR2	2
HNRNPUL2	Q1KMD3	MAVS FL_PR, SPAST FL_PR2	2
HRAS	P01112	SPAST FL_PR1, SPAST PR1_PR2	2
HSP90AB1	P08238;Q58FF7	AIMP1 FL_PR, PRPSAP1 FL_PR	2
HSP90B1	P14625;Q58FF3	SPAST FL_PR1, SPAST FL_PR2	2
HSPA1A;HSPA1B	P0DMV8;P0DMV9	TSC22D3 FL_PR, SPAST PR1_PR2	2
HSPA5	P11021	SPAST FL_PR1, SPAST FL_PR2	2
HSPB1	P04792	TSC22D3 FL_PR, UCHL1 FL_PR2	2
IGSF3	O75054	SPAST FL_PR1, PRUNE1 FL_PR	2
IKBKAP	O95163	UCHL1 FL_PR2, UCHL1 PR1_PR2	2
ITM2B	Q9Y287	TSC22D3 FL_PR, UCHL1 FL_PR1	2
MARCKS	P29966	SPAST FL_PR1, SPAST FL_PR2	2
MCM4	P33991;Q9UJA3	UCHL1 FL_PR2, CACYBP FL_PR	2
MTA2	O94776	SPAST FL_PR2, EIF4A1 FL_PR	2
NAPA	P54920;Q9H115	UCHL1 FL_PR1, UCHL1 FL_PR2	2
NRP1	O14786	FNTA FL_PR, NTR FL_PR	2
NRP2	O60462	SPAST FL_PR1, EIF4A1 FL_PR	2
NTPCR	Q9BSD7	TSC22D3 FL_PR, SPAST FL_PR2	2
OCLN	Q16625	UCHL1 FL_PR2, UCHL1 PR1_PR2	2
PABPC1;PABPC3	P11940;Q9H361;Q4VXU2;Q96DU9;Q5JQF8	PXN FL_PR, EIF4A1 FL_PR	2
PDCD4	Q53EL6	CACYBP FL_PR, EIF4A1 FL_PR	2
PDIA3	P30101	SPAST FL_PR1, SPAST FL_PR2	2
PLAA	Q9Y263	ZFAND1 FL_PR, EIF4A1 FL_PR	2
PLK1	P53350	MAVS FL_PR, PXN FL_PR	2
PNN	Q9H307	CACYBP FL_PR, CAPRIN1 FL_PR	2
POLR2A	P24928	SPAST FL_PR1, SPAST FL_PR2	2
PRDX1	Q06830;Q13162	CACYBP FL_PR, EIF4A1 FL_PR	2
PROCR	Q9UNN8	SPAST FL_PR1, SPAST FL_PR2	2
PRPF4	O43172	SPAST FL_PR2, PRUNE1 FL_PR	2
PSAT1	Q9Y617	SPAST FL_PR1, SPAST FL_PR2	2
PSMC1	P62191	UCHL1 FL_PR2, EIF4A1 FL_PR	2
PSMC2	P35998	UCHL1 FL_PR2, EIF4A1 FL_PR	2
PSMC3	P17980	UCHL1 FL_PR2, EIF4A1 FL_PR	2
PSMC5	P62195	UCHL1 FL_PR2, EIF4A1 FL_PR	2
PSMC6	P62333	UCHL1 FL_PR2, EIF4A1 FL_PR	2
PSMD1	Q99460	UCHL1 FL_PR2, EIF4A1 FL_PR	2
PSMD11	O00231	UCHL1 FL_PR2, EIF4A1 FL_PR	2
PSMD12	O00232	UCHL1 FL_PR2, EIF4A1 FL_PR	2
PSMD13	Q9UNM6	UCHL1 FL_PR2, EIF4A1 FL_PR	2
PSMD14	O00487	CACYBP FL_PR, EIF4A1 FL_PR	2
PSMD3	O43242	UCHL1 FL_PR2, EIF4A1 FL_PR	2
PSMD6	Q15008	UCHL1 FL_PR2, EIF4A1 FL_PR	2
PSMD7	P51665	SPAST FL_PR1, EIF4A1 FL_PR	2
PSMD8	P48556	SPAST FL_PR1, SPAST FL_PR2	2
PTP4A2	Q12974	SPAST FL_PR1, EIF4A1 FL_PR	2
RANBP1	P43487;Q9C010	TSC22D3 FL_PR, CACYBP FL_PR	2
RNF126	Q9BV68	UCHL1 FL_PR2, SPAST FL_PR1	2
RPL10A	P62906	SPAST FL_PR1, SPAST FL_PR2	2
RPL12	P30050	SPAST FL_PR1, SPAST FL_PR2	2
RPS8	P62241	PXN FL_PR, EIF4A1 FL_PR	2
SAMHD1	Q9Y3Z3	SPAST FL_PR2, EIF4A1 FL_PR	2
SCARB1	Q8WTV0	UBXN6 FL_PR, AIMP1 FL_PR	2
SF3B6	Q9Y3B4	UCHL1 FL_PR2, UCHL1 PR1_PR2	2
SLC19A2	O60779	SPAST FL_PR1, SPAST FL_PR2	2
SMARCC1	Q92922	CSDE1 FL_PR, SPAST FL_PR2	2
SMPDL3B	Q92485	TSC22D3 FL_PR, SPAST FL_PR1	2
SND1	Q7KZF4	UCHL1 FL_PR2, EIF4A1 FL_PR	2
SRP14	P37108	CACYBP FL_PR, EIF4A1 FL_PR	2
SRP68	Q9UHB9	UCHL1 FL_PR2, UCHL1 PR1_PR2	2
STAM	Q92783	TSC22D3 FL_PR, UBAC1 FL_PR	2
STAM2	O75886	CACYBP FL_PR, EIF4A1 FL_PR	2
SYNCRIP	O60506	SPAST FL_PR1, SPAST FL_PR2	2
TFG	Q92734	PAIP1 FL_PR, UBXN6 FL_PR	2
TSPAN7	P41732	SPAST FL_PR1, SPAST FL_PR2	2
TUBAL3	A6NHL2	UCHL1 FL_PR2, SPAST FL_PR1	2
UBE3A	Q05086	CACYBP FL_PR, EIF4A1 FL_PR	2
UBQLN2	Q9UHD9	SPAST FL_PR1, SPAST FL_PR2	2
USP14	P54578	UCHL1 FL_PR1, UCHL1 FL_PR2	2
VPRBP	Q9Y4B6	SPAST FL_PR1, SPAST FL_PR2	2
WDR36	Q8NI36	UCHL1 FL_PR2, UCHL1 PR1_PR2	2
WDR61	Q9GZS3	TSC22D3 FL_PR, UCHL1 FL_PR2	2
XRN2	Q9H0D6	SPAST FL_PR2, FNTA FL_PR	2
YBX3	P16989	SPAST FL_PR1, SPAST FL_PR2	2
YOD1	Q5VVQ6	ZFAND1 FL_PR, EIF4A1 FL_PR	2
ZCCHC3	Q9NUD5	AIMP1 FL_PR, PRPSAP1 FL_PR	2
ABCE1	P61221	CACYBP FL_PR	1
ABCF2	Q9UG63	SPAST FL_PR2	1
ACLY	P53396	UCHL1 FL_PR2	1
ACOT7	O00154	SPAST FL_PR2	1
ACTR2	P61160	UCHL1 PR1_PR2	1
ADRM1	Q16186	EIF4A1 FL_PR	1
ANKRD13A	Q8IZ07;Q6ZTN6	UCHL1 FL_PR2	1
ANXA7	P20073	TSC22D3 FL_PR	1
APOC3	P02656	CACYBP FL_PR	1
ARCN1	P48444	TSC22D3 FL_PR	1
ARHGEF2	Q92974	TSC22D3 FL_PR	1
ARHGEF6	Q15052	PXN FL_PR	1
ARHGEF7	Q14155	PXN FL_PR	1
ATXN2L	Q8WWM7	EIF4A1 FL_PR	1
B2M	P61769	TSC22D3 FL_PR	1
BROX	Q5VW32	SPAST PR1_PR2	1
C14orf166	Q9Y224	EIF4A1 FL_PR	1
C21orf2	O43822;REV__O75691	TSC22D3 FL_PR	1
CALM3	P0DP25;P0DP24;P0DP23;P02585	SPAST FL_PR1	1
CANX	P27824	EIF4A1 FL_PR	1
CBS	P35520;P0DN79	NTR FL_PR	1
CC2D1A	Q6P1N0;Q5T0F9	EIF4A1 FL_PR	1
CCAR2	Q8N163	CACYBP FL_PR	1
CD109	Q6YHK3	TSC22D3 FL_PR	1
CD151	P48509	SPAST FL_PR1	1
CD47	Q08722	CFL2 FL_PR	1
CDC6	Q99741	EIF4A1 FL_PR	1
CDK5	Q00535	SPAST FL_PR1	1
CDKN2A	P42771;P42772	PXN FL_PR	1
CDKN2A;CDKN2B	P42771;P42772	TSC22D3 FL_PR	1
CEP55	Q53EZ4	MAVS FL_PR	1
CHD4	Q14839;Q8TDI0	TSC22D3 FL_PR	1
CHMP2A	O43633	CACYBP FL_PR	1
CHMP2B	Q9UQN3;Q92828	AIMP1 FL_PR	1
CHMP3	Q9Y3E7	PRUNE1 FL_PR	1
CHMP4B	Q9H444;P59074	UBE2M FL_PR	1
CHMP5	Q9NZZ3	SPAST FL_PR1	1
CLIC4	Q9Y696	EIF4A1 FL_PR	1
CLUH	O75153;Q9Y5I4	TSC22D3 FL_PR	1
COPA	P53621	CACYBP FL_PR	1
COPG1	Q9Y678	UCHL1 FL_PR2	1
CPSF1	Q10570	SPAST FL_PR2	1
CSE1L	P55060	PXN FL_PR	1
CSNK1A1;CSNK1A1L	P48729;Q8N752	TSC22D3 FL_PR	1
DAG1	Q14118	MAVS FL_PR	1
DCD	P81605	EIF4A1 FL_PR	1
DDX17	Q92841	EIF4A1 FL_PR	1
DDX39A;DDX39B	O00148;Q13838	ZFAND1 FL_PR	1
DDX3X;DDX3Y	O00571;O15523;Q9NQI0	EIF4A1 FL_PR	1
DHX30	Q7L2E3	EIF4A1 FL_PR	1
DNM2	P50570;Q05193	TSC22D3 FL_PR	1
DOCK7	Q96N67;Q96HP0;Q8NF50	UCHL1 FL_PR2	1
EIF1;EIF1B	P41567;O60739	UCHL1 FL_PR1	1
EIF3K	Q9UBQ5	MAVS FL_PR	1
EIF4A2	Q14240	EIF4A1 FL_PR	1
EIF4A3	P38919	EIF4A1 FL_PR	1
EIF4B	P23588	EIF4A1 FL_PR	1
EIF4G3	O43432	EIF4A1 FL_PR	1
EIF4H	Q15056	EIF4A1 FL_PR	1
EIF5A;EIF5AL1	P63241;Q6IS14;Q9GZV4	FNTA FL_PR	1
F13A1	P00488	ZFAND1 FL_PR	1
FABP5	Q01469	UCHL1 FL_PR2	1
FXR1	P51114	SPAST FL_PR2	1
GARS	P41250	SPAST FL_PR2	1
GATAD2A	Q86YP4	TSC22D3 FL_PR	1
GCN1L1	Q92616	UCHL1 FL_PR2	1
GDI2	P50395	SPAST FL_PR1	1
GFPT1	Q06210;O94808	TSC22D3 FL_PR	1
GIGYF2	Q6Y7W6	PAIP1 FL_PR	1
GIT1	Q9Y2X7	PXN FL_PR	1
GIT2	Q14161	PXN FL_PR	1
GLA	P06280	EIF4A1 FL_PR	1
GNA13	Q14344	UBXN6 FL_PR	1
GNAQ	P50148	TSC22D3 FL_PR	1
GNG10	P50151	SPAST FL_PR1	1
GNG12	Q9UBI6	FNTA FL_PR	1
GPS1	Q13098	UBE2M FL_PR	1
GSK3A	P49840	PRUNE1 FL_PR	1
GYS1	P13807;P54840	TSC22D3 FL_PR	1
HDAC2	Q92769	SPAST FL_PR2	1
HEATR1	Q9H583	TSC22D3 FL_PR	1
HERC1	Q15751	UBE2M FL_PR	1
HERC4	Q5GLZ8	EIF4A1 FL_PR	1
HIST1H3A;H3F3A;HIST2H3A;HIST3H3;H3F3C	P68431;P84243;Q71DI3;Q16695;Q6NXT2	SPAST FL_PR2	1
HIST1H3A;H3F3A;HIST2H3A;HIST3H3;H3F3C;HIST2H3PS2	P68431;P84243;Q71DI3;Q16695;Q6NXT2;Q5TEC6	EIF4A1 FL_PR	1
HMGCS1	Q01581;P54868	EIF4A1 FL_PR	1
HNRNPC;HNRNPCL1;HNRNPCL3;HNRNPCL2;HNRNPCL4	P07910;O60812;B7ZW38;B2RXH8;P0DMR1	EIF4A1 FL_PR	1
HNRNPUL1	Q9BUJ2	EIF4A1 FL_PR	1
HOOK1	Q9UJC3	PXN FL_PR	1
HSBP1	O75506	AIMP1 FL_PR	1
HSP90AB2P	Q58FF8	SPAST FL_PR2	1
HSPA4L	O95757	SPAST FL_PR2	1
HSPA8	P11142;P38646	SPAST PR1_PR2	1
HTATSF1	O43719	TSC22D3 FL_PR	1
IGF1R	P08069;P14616	SPAST FL_PR2	1
IGF2BP3	O00425	EIF4A1 FL_PR	1
ILK	Q13418	SPAST FL_PR2	1
INADL	Q8NI35	PXN FL_PR	1
ITGA4	P13612	SPAST FL_PR1	1
IVNS1ABP	Q9Y6Y0	PRPSAP1 FL_PR	1
JAM3	Q9BX67	PRPSAP1 FL_PR	1
KIAA0319L	Q8IZA0	NTR FL_PR	1
KIF21A	Q7Z4S6	UBXN6 FL_PR	1
LARS	Q9P2J5	CACYBP FL_PR	1
LMAN2	Q12907	CFL2 FL_PR	1
LRRC57	Q8N9N7	TSC22D3 FL_PR	1
MAGED2	Q9UNF1;Q12816	UCHL1 FL_PR1	1
MATR3	P43243	UCHL1 FL_PR2	1
MFGE8	Q08431	CFL2 FL_PR	1
MKRN2	Q9H000;Q9UHC7	ZFAND1 FL_PR	1
MPP5	Q8N3R9	NTR FL_PR	1
MSH2	P43246	FNTA FL_PR	1
MSH6	P52701	SPAST FL_PR2	1
MTA1	Q13330	CSDE1 FL_PR	1
NAA15	Q9BXJ9;Q6N069	CACYBP FL_PR	1
NCK1	P16333	PXN FL_PR	1
NCSTN	Q92542	CSDE1 FL_PR	1
NDRG1	Q92597	EIF4A1 FL_PR	1
NDUFB10	O96000	EIF4A1 FL_PR	1
NEDD4L	Q96PU5;P46934	CFL2 FL_PR	1
NEK2	P51955	EIF4A1 FL_PR	1
NSF	P46459	TSC22D3 FL_PR	1
NSUN2	Q08J23	NTR FL_PR	1
NUP205	Q92621	MAVS FL_PR	1
NWD1	Q149M9	TSC22D3 FL_PR	1
OBSL1	O75147	EIF4A1 FL_PR	1
PA2G4	Q9UQ80	SPAST FL_PR1	1
PACSIN3	Q9UKS6	CACYBP FL_PR	1
PAK2	Q13177	PXN FL_PR	1
PARP1	P09874	PXN FL_PR	1
PCNA	P12004	SPAST FL_PR1	1
PEF1	Q9UBV8	CFL2 FL_PR	1
PFN1	P07737	ZFAND1 FL_PR	1
PIPSL	A2A3N6	UCHL1 FL_PR2	1
POLR1C	O15160	UCHL1 FL_PR2	1
PPIH	O43447	SPAST FL_PR1	1
PPP1CC	P36873	CFL2 FL_PR	1
PPP2R2A;PPP2R2D	P63151;Q66LE6;Q00005;Q9Y2T4	TSC22D3 FL_PR	1
PRPF8	Q6P2Q9	SPAST FL_PR2	1
PSMA7;PSMA8	O14818;Q8TAA3	EIF4A1 FL_PR	1
PSMC4	P43686	EIF4A1 FL_PR	1
PSMD2	Q13200	EIF4A1 FL_PR	1
PTK7	Q13308	MAVS FL_PR	1
PTPRS	Q13332	SPAST PR1_PR2	1
RAB21	Q9UL25	EIF4A1 FL_PR	1
RAB34	P0DI83	TSC22D3 FL_PR	1
RAB5B	P61020	PRPSAP1 FL_PR	1
RAB9A	P51151;Q9NP90	CACYBP FL_PR	1
RAP2A	P10114	AIMP1 FL_PR	1
RAP2B	P61225	ZFAND1 FL_PR	1
RBM25	P49756	SPAST FL_PR1	1
RDX	P35241	PRUNE1 FL_PR	1
RFC3	P40938	NTR FL_PR	1
RNF115	Q9Y4L5	EIF4A1 FL_PR	1
RPL10;RPL10L	P27635;Q96L21	UCHL1 FL_PR2	1
RPL13A;RPL13AP3	P40429;Q6NVV1	SPAST FL_PR1	1
RPL14	P50914	NTR FL_PR	1
RPL26;RPL26L1	P61254;Q9UNX3	PRPSAP1 FL_PR	1
RPL27A	P46776	CACYBP FL_PR	1
RPL28	P46779	FNTA FL_PR	1
RPS13	P62277	CACYBP FL_PR	1
RPS17	P08708	EIF4A1 FL_PR	1
RPS24	P62847	EIF4A1 FL_PR	1
RPS25	P62851	UCHL1 FL_PR2	1
RPS6	P62753	UCHL1 PR1_PR2	1
RTCB	Q9Y3I0	EIF4A1 FL_PR	1
S100A8	P05109	ZFAND1 FL_PR	1
S100A9	P06702	ZFAND1 FL_PR	1
SAR1A	Q9NR31	EIF4A1 FL_PR	1
SCAMP3	O14828	CFL2 FL_PR	1
SCRIB	Q14160;Q9BTT6	PRUNE1 FL_PR	1
SF3B1	O75533	TSC22D3 FL_PR	1
SH3GL1	Q99961;Q99962	CFL2 FL_PR	1
SLC12A2	P55011	CACYBP FL_PR	1
SLC19A1	P41440	AIMP1 FL_PR	1
SLC25A5;SLC25A6;SLC25A4	P05141;P12236;P12235;Q9H0C2	NTR FL_PR	1
SLC2A1	P11166	SPAST FL_PR2	1
SLC39A10	Q9ULF5	PRUNE1 FL_PR	1
SLC39A6	Q13433	TSC22D3 FL_PR	1
SLC44A1	Q8WWI5	CFL2 FL_PR	1
SLC6A15	Q9H2J7	SPAST FL_PR1	1
SLC7A2	P52569	UBXN6 FL_PR	1
SMC2	O95347	UCHL1 FL_PR2	1
SMC4	Q9NTJ3	PRUNE1 FL_PR	1
SNRNP200	O75643	CACYBP FL_PR	1
SNRPB;SNRPN	P14678;P63162	EIF4A1 FL_PR	1
SNX9	Q9Y5X1	UBE2M FL_PR	1
SPAST	Q9UBP0	SPAST FL_PR1	1
SRSF1	Q07955	UCHL1 FL_PR1	1
SRSF4	Q08170	SPAST FL_PR1	1
SRSF5	Q13243	EIF4A1 FL_PR	1
SRSF7	Q16629	UCHL1 PR1_PR2	1
SSRP1	Q08945	UCHL1 FL_PR1	1
ST13;ST13P5	P50502;Q8NFI4;Q8IZP2	SPAST PR1_PR2	1
ST13;ST13P5;ST13P4	P50502;Q8NFI4;Q8IZP2	PRUNE1 FL_PR	1
STOM	P27105	SPAST FL_PR2	1
STRAP	Q9Y3F4	CACYBP FL_PR	1
STUB1	Q9UNE7	SPAST FL_PR1	1
STX7	O15400	CAPRIN1 FL_PR	1
SUSD5	O60279	SPAST FL_PR1	1
SYNJ2BP	P57105	TSC22D3 FL_PR	1
TARDBP	Q13148	UBE2M FL_PR	1
TBC1D10B	Q4KMP7	PRPSAP1 FL_PR	1
TENM3	Q9P273;Q6N022;Q9UKZ4;Q9NT68	UCHL1 FL_PR2	1
TRA2B	P62995	UCHL1 FL_PR1	1
TRAF2	Q12933	MAVS FL_PR	1
TRIM27	P14373;Q9HCM9	PXN FL_PR	1
TRIM28	Q13263	CACYBP FL_PR	1
TRMT112	Q9UI30	TSC22D3 FL_PR	1
TSC22D1;TSC22D4;TSC22D2	Q15714;Q9Y3Q8;O75157	TSC22D3 FL_PR	1
TSPAN14	Q8NG11	CSDE1 FL_PR	1
TTLL12	Q14166	EIF4A1 FL_PR	1
TTYH3	Q9C0H2	CFL2 FL_PR	1
UBE2L3	P68036;A0A1B0GUS4	SPAST FL_PR1	1
UBE2M	P61081	FNTA FL_PR	1
UBE2V2;UBE2V1	Q15819;Q13404	EIF4A1 FL_PR	1
UBQLN4	Q9NRR5	TSC22D3 FL_PR	1
UBXN6	Q9BZV1	EIF4A1 FL_PR	1
USP25	Q9UHP3	CACYBP FL_PR	1
VAMP3	Q15836;P23763	FNTA FL_PR	1
VARS	P26640	CACYBP FL_PR	1
YARS	P54577	TSC22D3 FL_PR	1
YKT6	O15498	SPAST FL_PR1	1
YTHDF2	Q9Y5A9	EIF4A1 FL_PR	1
YWHAB	P31946	PRPSAP1 FL_PR	1
ZC3HAV1	Q7Z2W4	ZFAND1 FL_PR	1
ZNF598	Q86UK7	PAIP1 FL_PR	1
ZRANB2	O95218	TSC22D3 FL_PR	1

### Sheet: Candidate interaction partners
Overview of all proteins reported as potential interaction partners of the different baits. Data from the FL and PR(s), were first combined. We counted all the times a protein was reported as candidate interaction partner. In total, data from 20 baits are shown. All baits a protein was reported as candidate interaction partner are listed.
Gene_names	Baits	Protein Accession	Count
CHMP4B	[AIMP1, CACYBP, CAPRIN1, CFL2, CSDE1, EIF4A1, FNTA, MAVS, PAIP1, PRPSAP1, PXN, SPAST, TSC22D3, UBAC1, UBE2M, UBXN6, UCHL1]	Q9H444;P59074	17
RAD23B	[AIMP1, CACYBP, CAPRIN1, CFL2, CSDE1, EIF4A1, FNTA, MAVS, PAIP1, PRPSAP1, PRUNE1, SPAST, TSC22D3, UBE2M, UBXN6, UCHL1, ZFAND1]	P54727	17
IST1	[CACYBP, CAPRIN1, CFL2, CSDE1, EIF4A1, FNTA, MAVS, PAIP1, PRUNE1, PXN, SPAST, TSC22D3, UBAC1, UBXN6, UCHL1]	P53990	15
BROX	[AIMP1, CACYBP, CAPRIN1, CFL2, CSDE1, EIF4A1, FNTA, MAVS, PAIP1, PRPSAP1, SPAST, TSC22D3, UBE2M, UCHL1]	Q5VW32	14
VCP	[AIMP1, CACYBP, CFL2, EIF4A1, FNTA, PRPSAP1, PRUNE1, SPAST, TSC22D3, UBAC1, UBE2M, UBXN6, UCHL1, ZFAND1]	P55072	14
CHMP1A	[AIMP1, CACYBP, CAPRIN1, CSDE1, EIF4A1, MAVS, PAIP1, PRPSAP1, PXN, TSC22D3, UBAC1, UBXN6]	Q9HD42	12
CNP	[AIMP1, CACYBP, CAPRIN1, CFL2, CSDE1, EIF4A1, FNTA, PRPSAP1, SPAST, TSC22D3, UBE2M, UCHL1]	P09543	12
SERINC1	[CACYBP, CAPRIN1, CSDE1, EIF4A1, PAIP1, PRPSAP1, PXN, SPAST, TSC22D3, UBE2M, UBXN6, UCHL1]	Q9NRX5	12
SLC3A2	[AIMP1, CACYBP, CAPRIN1, CFL2, EIF4A1, FNTA, PRPSAP1, PXN, SPAST, TSC22D3, UBE2M, UCHL1]	P08195	12
TSG101	[AIMP1, CACYBP, CAPRIN1, CFL2, CSDE1, EIF4A1, FNTA, PRPSAP1, SPAST, TSC22D3, UBE2M, UCHL1]	Q99816	12
UBC;UBB;RPS27A;UBA52	[CACYBP, CAPRIN1, CFL2, CSDE1, EIF4A1, FNTA, PRUNE1, SPAST, TSC22D3, UBAC1, UBXN6, UCHL1]	P0CG48;P0CG47;P62979;P62987	12
BSG	[CACYBP, CAPRIN1, CFL2, EIF4A1, FNTA, PRPSAP1, PXN, SPAST, TSC22D3, UBE2M, UCHL1]	P35613	11
DNAJB6	[AIMP1, CACYBP, CAPRIN1, CFL2, EIF4A1, FNTA, PAIP1, PRPSAP1, TSC22D3, UBE2M, UBXN6]	O75190;Q8WWF6;Q7Z6W7;Q8NHS0	11
GAG	[AIMP1, CACYBP, CAPRIN1, CFL2, EIF4A1, FNTA, PRPSAP1, SPAST, TSC22D3, UBE2M, UCHL1]	GAG;P00005	11
HSP90AA1	[CACYBP, CFL2, EIF4A1, FNTA, PRPSAP1, PRUNE1, SPAST, TSC22D3, UBE2M, UBXN6, UCHL1]	P07900;Q14568;Q58FG0;Q58FG1	11
HSPA1A;HSPA1B	[CACYBP, CAPRIN1, CFL2, CSDE1, EIF4A1, FNTA, PRPSAP1, SPAST, TSC22D3, UBE2M, UCHL1]	P0DMV8;P0DMV9	11
IGSF8	[AIMP1, CACYBP, CAPRIN1, CFL2, CSDE1, EIF4A1, FNTA, PRPSAP1, SPAST, TSC22D3, UCHL1]	Q969P0	11
MITD1	[AIMP1, CACYBP, CAPRIN1, CSDE1, EIF4A1, FNTA, MAVS, PAIP1, PRPSAP1, TSC22D3, UBXN6]	Q8WV92	11
PDCD6IP	[AIMP1, CACYBP, CAPRIN1, CFL2, CSDE1, EIF4A1, FNTA, PRPSAP1, SPAST, TSC22D3, UCHL1]	Q8WUM4	11
PPIA	[AIMP1, CACYBP, CAPRIN1, CFL2, EIF4A1, FNTA, PRPSAP1, SPAST, TSC22D3, UBE2M, UCHL1]	P62937;F5H284;P0DN37;Q9Y536;P0DN26;A0A0B4J2A2;A0A075B767;A0A075B759	11
PSMB5	[CACYBP, CFL2, EIF4A1, PRPSAP1, PRUNE1, SPAST, UBAC1, UBE2M, UBXN6, UCHL1, ZFAND1]	P28074	11
ATP1B3	[AIMP1, CACYBP, CAPRIN1, EIF4A1, FNTA, PRPSAP1, PXN, SPAST, UBE2M, UCHL1]	P54709	10
DNAJA1	[CACYBP, CAPRIN1, CFL2, EIF4A1, FNTA, PAIP1, PXN, SPAST, TSC22D3, UCHL1]	P31689	10
HSP90AB1	[CACYBP, EIF4A1, FNTA, PRPSAP1, PRUNE1, SPAST, TSC22D3, UBE2M, UBXN6, UCHL1]	P08238;Q58FF7	10
HSPA8	[CACYBP, CAPRIN1, CFL2, EIF4A1, FNTA, PRPSAP1, SPAST, TSC22D3, UBE2M, UCHL1]	P11142;P38646	10
NSFL1C	[AIMP1, CACYBP, EIF4A1, PRPSAP1, PRUNE1, SPAST, UBE2M, UBXN6, UCHL1, ZFAND1]	Q9UNZ2	10
PSMB4	[CACYBP, CFL2, EIF4A1, FNTA, PRUNE1, SPAST, UBAC1, UBXN6, UCHL1, ZFAND1]	P28070	10
SDCBP	[CACYBP, CAPRIN1, CFL2, CSDE1, EIF4A1, FNTA, PXN, SPAST, TSC22D3, UCHL1]	O00560	10
SLITRK5	[AIMP1, CACYBP, CAPRIN1, CFL2, CSDE1, EIF4A1, FNTA, PRPSAP1, TSC22D3, UBE2M]	O94991;Q9H5Y7;Q9H156	10
VPS4A	[CACYBP, CAPRIN1, CSDE1, EIF4A1, MAVS, PAIP1, PXN, TSC22D3, UBAC1, UBXN6]	Q9UN37	10
YBX1	[AIMP1, CACYBP, CAPRIN1, CSDE1, EIF4A1, PRPSAP1, SPAST, TSC22D3, UBE2M, UCHL1]	P67809;Q9Y2T7	10
ATP1A1	[CACYBP, CAPRIN1, CFL2, EIF4A1, FNTA, PXN, SPAST, UBE2M, UCHL1]	P05023;P13637;P50993;Q13733;P20648;P54707	9
CHMP1B	[AIMP1, CFL2, CSDE1, FNTA, MAVS, PAIP1, PRPSAP1, TSC22D3, UBE2M]	Q7LBR1	9
CHMP2A	[AIMP1, CACYBP, CAPRIN1, CSDE1, EIF4A1, MAVS, PRPSAP1, TSC22D3, UBE2M]	O43633	9
ITGB1	[CACYBP, CAPRIN1, CFL2, CSDE1, EIF4A1, FNTA, PRPSAP1, TSC22D3, UBE2M]	P05556	9
MFGE8	[CACYBP, CAPRIN1, CFL2, CSDE1, EIF4A1, FNTA, SPAST, TSC22D3, UCHL1]	Q08431	9
PPIL1	[AIMP1, CACYBP, CAPRIN1, CFL2, EIF4A1, PRPSAP1, SPAST, UBE2M, UCHL1]	Q9Y3C6	9
PTGFRN	[CACYBP, CAPRIN1, CFL2, CSDE1, EIF4A1, FNTA, SPAST, TSC22D3, UCHL1]	Q9P2B2	9
SLC7A5	[CACYBP, CAPRIN1, CFL2, EIF4A1, FNTA, PXN, SPAST, TSC22D3, UCHL1]	Q01650;Q9UM01	9
STIP1	[AIMP1, CFL2, EIF4A1, FNTA, PRPSAP1, SPAST, TSC22D3, UBE2M, UCHL1]	P31948	9
BAG5	[CACYBP, CAPRIN1, CFL2, EIF4A1, SPAST, TSC22D3, UBE2M, UCHL1]	Q9UL15	8
CHMP3	[AIMP1, CACYBP, CAPRIN1, EIF4A1, PAIP1, PRPSAP1, UBE2M, UBXN6]	Q9Y3E7	8
CPNE8	[CACYBP, CAPRIN1, CFL2, CSDE1, EIF4A1, FNTA, TSC22D3, UCHL1]	Q86YQ8;Q9HCH3;Q8IYJ1	8
CUEDC1	[AIMP1, CACYBP, CAPRIN1, EIF4A1, PRPSAP1, TSC22D3, UBE2M, ZFAND1]	Q9NWM3;O75618	8
GOLM1	[CACYBP, CFL2, FNTA, NTR, PRUNE1, PXN, UBAC1, UCHL1]	Q8NBJ4	8
MLF2	[CFL2, CSDE1, EIF4A1, FNTA, SPAST, TSC22D3, UBE2M, UCHL1]	Q15773	8
PABPC1	[AIMP1, CFL2, PAIP1, PRPSAP1, SPAST, TSC22D3, UBE2M, UCHL1]	P11940;Q96DU9	8
PSMA3	[CACYBP, CFL2, EIF4A1, FNTA, SPAST, UBXN6, UCHL1, ZFAND1]	P25788	8
PSMA7	[CFL2, FNTA, PRPSAP1, PRUNE1, UBAC1, UBE2M, UCHL1, ZFAND1]	O14818;Q8TAA3	8
PSMB1	[CACYBP, CFL2, EIF4A1, FNTA, SPAST, UBXN6, UCHL1, ZFAND1]	P20618	8
PSMB2	[CACYBP, CFL2, EIF4A1, PRPSAP1, UBE2M, UBXN6, UCHL1, ZFAND1]	P49721	8
PSMB3	[CACYBP, CFL2, EIF4A1, FNTA, PRPSAP1, UBE2M, UCHL1, ZFAND1]	P49720	8
PSMB6	[CACYBP, CFL2, EIF4A1, FNTA, SPAST, UBXN6, UCHL1, ZFAND1]	P28072	8
PSMC1	[CACYBP, CFL2, EIF4A1, PRUNE1, UBAC1, UBXN6, UCHL1, ZFAND1]	P62191	8
PSMC2	[CACYBP, CFL2, EIF4A1, PRUNE1, UBAC1, UBXN6, UCHL1, ZFAND1]	P35998	8
PSMC6	[CACYBP, CFL2, EIF4A1, PRUNE1, UBAC1, UBXN6, UCHL1, ZFAND1]	P62333	8
PSMD11	[CACYBP, CFL2, EIF4A1, PRUNE1, UBAC1, UBXN6, UCHL1, ZFAND1]	O00231	8
PSMD12	[CACYBP, CFL2, EIF4A1, PRUNE1, UBAC1, UBXN6, UCHL1, ZFAND1]	O00232	8
PSMD13	[CACYBP, CFL2, EIF4A1, PRUNE1, UBAC1, UBXN6, UCHL1, ZFAND1]	Q9UNM6	8
PSMD3	[CACYBP, CFL2, EIF4A1, PRUNE1, UBAC1, UBXN6, UCHL1, ZFAND1]	O43242	8
SLC1A5	[CACYBP, CAPRIN1, CFL2, EIF4A1, FNTA, PXN, SPAST, UCHL1]	Q15758	8
TOM1	[AIMP1, CACYBP, CAPRIN1, CFL2, EIF4A1, PRPSAP1, TSC22D3, UBE2M]	O60784	8
UCHL5	[CACYBP, CFL2, EIF4A1, PRPSAP1, PRUNE1, UBAC1, UCHL1, ZFAND1]	Q9Y5K5	8
WDR6	[CACYBP, CFL2, EIF4A1, FNTA, NTR, PRUNE1, PXN, SPAST]	Q9NNW5	8
ANXA11	[CACYBP, CFL2, CSDE1, FNTA, NTR, SPAST, TSC22D3]	P50995;P27216	7
CD81	[CACYBP, CAPRIN1, CFL2, CSDE1, EIF4A1, FNTA, TSC22D3]	P60033	7
DNAJC7	[CFL2, EIF4A1, FNTA, PRPSAP1, SPAST, UBE2M, UCHL1]	Q99615	7
DSG2	[CACYBP, CAPRIN1, CFL2, EIF4A1, FNTA, PXN, TSC22D3]	Q14126	7
EDIL3	[CACYBP, CAPRIN1, CFL2, CSDE1, EIF4A1, FNTA, TSC22D3]	O43854	7
FERMT2	[CACYBP, CAPRIN1, EIF4A1, PAIP1, PRPSAP1, PXN, UBE2M]	Q96AC1	7
HSPB1	[CSDE1, EIF4A1, MAVS, PAIP1, PXN, TSC22D3, UBAC1]	P04792	7
MOV10	[AIMP1, CACYBP, CAPRIN1, EIF4A1, PRPSAP1, TSC22D3, UBE2M]	Q9HCE1	7
NRP2	[AIMP1, CACYBP, CAPRIN1, EIF4A1, PRPSAP1, TSC22D3, UBE2M]	O60462	7
PCBP2	[CACYBP, CAPRIN1, EIF4A1, SPAST, TSC22D3, UBE2M, UCHL1]	Q15366	7
PRNP	[CACYBP, CAPRIN1, CFL2, CSDE1, EIF4A1, FNTA, TSC22D3]	P04156	7
PSMA1	[CACYBP, CFL2, EIF4A1, SPAST, UBXN6, UCHL1, ZFAND1]	P25786	7
PSMA4	[CACYBP, CFL2, EIF4A1, PRPSAP1, SPAST, UCHL1, ZFAND1]	P25789	7
PSMA6	[CACYBP, CFL2, EIF4A1, FNTA, UBXN6, UCHL1, ZFAND1]	P60900	7
PSMC3	[CACYBP, EIF4A1, PRUNE1, UBAC1, UBXN6, UCHL1, ZFAND1]	P17980	7
PSMC5	[CACYBP, CFL2, EIF4A1, UBAC1, UBXN6, UCHL1, ZFAND1]	P62195	7
PSMD2	[CACYBP, CFL2, EIF4A1, PRUNE1, UBAC1, UBXN6, ZFAND1]	Q13200	7
PSMD6	[CACYBP, CFL2, EIF4A1, UBAC1, UBXN6, UCHL1, ZFAND1]	Q15008	7
PSMD7	[CACYBP, CFL2, EIF4A1, PRUNE1, UBAC1, UBXN6, ZFAND1]	P51665	7
RAB7A	[AIMP1, CAPRIN1, CFL2, EIF4A1, PRPSAP1, TSC22D3, UBE2M]	P51149	7
RHOG	[AIMP1, CACYBP, CAPRIN1, EIF4A1, PRPSAP1, TSC22D3, UBE2M]	P84095	7
RRAS2	[AIMP1, EIF4A1, PRPSAP1, PXN, TSC22D3, UBE2M, UCHL1]	P62070	7
SCAMP3	[CACYBP, CAPRIN1, CFL2, CSDE1, FNTA, TSC22D3, UCHL1]	O14828	7
SLC1A3	[AIMP1, CACYBP, EIF4A1, PRPSAP1, SPAST, UBE2M, UCHL1]	P43003;P48664	7
SUSD5	[AIMP1, CACYBP, CAPRIN1, EIF4A1, PRPSAP1, TSC22D3, UBE2M]	O60279	7
TFRC	[CACYBP, CAPRIN1, CFL2, CSDE1, EIF4A1, FNTA, TSC22D3]	P02786;Q9UP52	7
UBXN1	[CACYBP, EIF4A1, SPAST, TSC22D3, UBXN6, UCHL1, ZFAND1]	Q04323	7
ARF3;ARF1	[CAPRIN1, EIF4A1, PAIP1, PXN, SPAST, TSC22D3]	P61204;P84077	6
CD63	[CACYBP, CAPRIN1, EIF4A1, SPAST, UCHL1, ZFAND1]	P08962	6
CPNE3	[CACYBP, CFL2, FNTA, NTR, SPAST, TSC22D3]	O75131	6
CXADR	[CACYBP, CAPRIN1, CFL2, EIF4A1, FNTA, TSC22D3]	P78310	6
DDX1	[CAPRIN1, CSDE1, EIF4A1, PAIP1, PRPSAP1, TSC22D3]	Q92499	6
FLAGVSVG	[AIMP1, CFL2, FNTA, PXN, SPAST, UCHL1]	P00003	6
IRS4	[CACYBP, EIF4A1, FNTA, NTR, PXN, TSC22D3]	O14654	6
MYH9	[CACYBP, CFL2, CSDE1, FNTA, PRPSAP1, TSC22D3]	P35579;REV__Q9UKV3	6
PEF1	[CACYBP, CFL2, CSDE1, FNTA, NTR, TSC22D3]	Q9UBV8	6
PSMA2	[CACYBP, CFL2, EIF4A1, FNTA, SPAST, UCHL1]	P25787	6
PSMB7	[CACYBP, CFL2, EIF4A1, PRPSAP1, SPAST, UCHL1]	Q99436	6
PSMC4	[CACYBP, EIF4A1, PRUNE1, UBAC1, UBXN6, ZFAND1]	P43686	6
PSMD1	[CACYBP, CFL2, EIF4A1, UBXN6, UCHL1, ZFAND1]	Q99460	6
RAB10	[CAPRIN1, CFL2, EIF4A1, FNTA, TSC22D3, UCHL1]	P61026	6
RAB5C	[CACYBP, CAPRIN1, CFL2, EIF4A1, FNTA, TSC22D3]	P51148	6
SLC19A2	[AIMP1, PRPSAP1, SPAST, TSC22D3, UBE2M, UCHL1]	O60779	6
TENM3	[AIMP1, CACYBP, CAPRIN1, EIF4A1, PRPSAP1, UBE2M]	Q9P273;Q6N022;Q9UKZ4;Q9NT68	6
VPS37C	[CACYBP, CAPRIN1, CFL2, CSDE1, FNTA, TSC22D3]	A5D8V6	6
YKT6	[AIMP1, CACYBP, CFL2, EIF4A1, FNTA, PRPSAP1]	O15498	6
ARRDC1	[CFL2, CSDE1, NTR, TSC22D3, UCHL1]	Q8N5I2	5
CD9	[CACYBP, CSDE1, FNTA, TSC22D3, UCHL1]	P21926	5
CD99	[CAPRIN1, PXN, SPAST, TSC22D3, UCHL1]	P14209	5
CHMP4A	[CAPRIN1, EIF4A1, PAIP1, PXN, TSC22D3]	Q9BY43	5
DNAJA2	[CAPRIN1, CFL2, EIF4A1, PAIP1, UCHL1]	O60884	5
DNAJC5	[CACYBP, CAPRIN1, EIF4A1, SPAST, UCHL1]	Q9H3Z4	5
MVB12A	[CACYBP, CAPRIN1, CSDE1, EIF4A1, TSC22D3]	Q96EY5	5
PDCD6	[CACYBP, CFL2, CSDE1, FNTA, TSC22D3]	O75340	5
PIP5K1A	[CACYBP, CAPRIN1, EIF4A1, TSC22D3, UBE2M]	Q99755;O60331;O14986	5
PTK7	[EIF4A1, PAIP1, PXN, UBXN6, ZFAND1]	Q13308	5
RAB35	[CAPRIN1, EIF4A1, SPAST, TSC22D3, UCHL1]	Q15286;Q15771	5
RAC1	[CFL2, FNTA, PXN, SPAST, UCHL1]	P63000	5
TRAFD1	[AIMP1, EIF4A1, PRPSAP1, UBXN6, ZFAND1]	O14545	5
UPF1	[CAPRIN1, EIF4A1, PAIP1, TSC22D3, ZFAND1]	Q92900	5
VAMP3	[CACYBP, CAPRIN1, EIF4A1, PXN, TSC22D3]	Q15836;P23763	5
VPS37B	[CFL2, CSDE1, FNTA, TSC22D3, UCHL1]	Q9H9H4	5
CACNA2D1	[AIMP1, PRPSAP1, TSC22D3, UBE2M]	P54289	4
CACYBP	[CACYBP, CAPRIN1, EIF4A1, PRPSAP1]	Q9HB71	4
CD99L2	[CACYBP, CAPRIN1, EIF4A1, UCHL1]	Q8TCZ2	4
CHMP5	[AIMP1, CAPRIN1, PRPSAP1, UBE2M]	Q9NZZ3	4
CPNE2	[CACYBP, CAPRIN1, CSDE1, TSC22D3]	Q96FN4;Q96A23;Q9UBL6;O95741	4
DYNC1H1	[MAVS, PAIP1, UBXN6, ZFAND1]	Q14204	4
FAF1	[CACYBP, EIF4A1, UBXN6, ZFAND1]	Q9UNN5	4
FLNA	[CSDE1, MAVS, NTR, TSC22D3]	P21333;O75369;Q14315	4
HNRNPM	[NTR, PRUNE1, PXN, UBAC1]	P52272	4
IGSF3	[CACYBP, CAPRIN1, EIF4A1, TSC22D3]	O75054	4
LRRC57	[CACYBP, CAPRIN1, EIF4A1, UCHL1]	Q8N9N7	4
MVB12B	[CFL2, FNTA, TSC22D3, UCHL1]	Q9H7P6	4
MYH10	[CACYBP, CFL2, PRPSAP1, UBE2M]	P35580	4
NOTCH2	[CACYBP, CAPRIN1, EIF4A1, SPAST]	Q04721;P46531	4
PABPC4	[EIF4A1, PAIP1, TSC22D3, UBE2M]	Q13310;P0CB38	4
PSMA5	[CACYBP, CFL2, EIF4A1, ZFAND1]	P28066	4
PSMD8	[CACYBP, EIF4A1, UBXN6, ZFAND1]	P48556	4
RAB11B;RAB11A	[CAPRIN1, CFL2, FNTA, TSC22D3]	Q15907;P62491;P57735	4
RAD23A	[CACYBP, CFL2, EIF4A1, PRUNE1]	P54725	4
RPS14	[NTR, PRUNE1, PXN, UBAC1]	P62263	4
SLC16A1	[CACYBP, CAPRIN1, EIF4A1, TSC22D3]	P53985	4
SYNCRIP	[CAPRIN1, PAIP1, SPAST, ZFAND1]	O60506	4
TTLL12	[NTR, PRUNE1, PXN, UBAC1]	Q14166	4
TXNL1	[CACYBP, EIF4A1, UCHL1, ZFAND1]	O43396	4
VIM	[CFL2, SPAST, UBE2M, UCHL1]	P08670;P17661;P41219;P14136	4
VPS28	[CSDE1, SPAST, TSC22D3, UCHL1]	Q9UK41	4
VPS4B	[CAPRIN1, EIF4A1, PAIP1, UBXN6]	O75351;Q6PIW4	4
VTA1	[CAPRIN1, CSDE1, MAVS, TSC22D3]	Q9NP79	4
YOD1	[CACYBP, EIF4A1, UBXN6, ZFAND1]	Q5VVQ6	4
AIDA	[CAPRIN1, PRPSAP1, UBE2M]	Q96BJ3	3
CD47	[CACYBP, CAPRIN1, EIF4A1]	Q08722	3
CD82	[CACYBP, CAPRIN1, EIF4A1]	P27701	3
CKAP2	[EIF4A1, PAIP1, TSC22D3]	Q8WWK9	3
COPA	[PRUNE1, PXN, UBAC1]	P53621	3
DDX3X;DDX3Y	[CAPRIN1, EIF4A1, SPAST]	O00571;O15523;Q9NQI0	3
DNAJB1	[CFL2, EIF4A1, UBE2M]	P25685	3
EIF3I	[NTR, PXN, UBAC1]	Q13347	3
F11R	[CACYBP, CAPRIN1, EIF4A1]	Q9Y624	3
GALK1	[PAIP1, UBXN6, ZFAND1]	P51570	3
GDI2	[CAPRIN1, EIF4A1, TSC22D3]	P50395	3
GNAQ	[PAIP1, UBXN6, ZFAND1]	P50148	3
GNAS	[NTR, PRUNE1, PXN]	P63092;Q5JWF2;P38405	3
GNB2;GNB4	[NTR, PRUNE1, PXN]	P62879;Q9HAV0;P16520	3
HLA-A;HLA-H	[CACYBP, CAPRIN1, EIF4A1]	P04439;P01893;P13747;P30511	3
HRAS	[EIF4A1, SPAST, UCHL1]	P01112	3
HYOU1	[CSDE1, MAVS, SPAST]	Q9Y4L1	3
IGF2BP1	[CAPRIN1, SPAST, TSC22D3]	Q9NZI8;REV__Q15833	3
ILK	[CSDE1, MAVS, TSC22D3]	Q13418	3
IMPDH2	[CFL2, PRUNE1, UBE2M]	P12268	3
JAM3	[AIMP1, PRPSAP1, UBE2M]	Q9BX67	3
MCAM	[AIMP1, PRPSAP1, UBE2M]	P43121	3
MPZL1	[CACYBP, CAPRIN1, EIF4A1]	O95297	3
NCAM1	[CACYBP, CAPRIN1, EIF4A1]	P13591	3
NCSTN	[CACYBP, CAPRIN1, EIF4A1]	Q92542	3
PABPC1;PABPC3	[CACYBP, CAPRIN1, EIF4A1]	P11940;Q9H361;Q4VXU2;Q96DU9;Q5JQF8	3
PPIH	[AIMP1, PRPSAP1, UBE2M]	O43447	3
PSMD14	[CACYBP, EIF4A1, ZFAND1]	O00487	3
PTP4A2	[CACYBP, CAPRIN1, EIF4A1]	Q12974	3
RAB13	[CSDE1, TSC22D3, UBXN6]	P51153	3
RAB5B	[CAPRIN1, EIF4A1, TSC22D3]	P61020	3
RAB8A	[CAPRIN1, EIF4A1, TSC22D3]	P61006	3
RAC1;RAC2	[CACYBP, CAPRIN1, EIF4A1]	P63000;P15153	3
RALA	[EIF4A1, SPAST, UCHL1]	P11233	3
RAP1B	[CSDE1, FNTA, TSC22D3]	P61224;A6NIZ1	3
RAP2B	[CACYBP, CAPRIN1, EIF4A1]	P61225	3
RHOA;RHOC	[CAPRIN1, EIF4A1, TSC22D3]	P61586;P08134	3
RPL12	[PAIP1, UBXN6, ZFAND1]	P30050	3
RPSA	[PRUNE1, PXN, UBAC1]	P08865	3
RUVBL1	[PRUNE1, PXN, UBAC1]	Q9Y265	3
SLC29A1	[CACYBP, CAPRIN1, EIF4A1]	Q99808	3
SMC2	[NTR, PRUNE1, UBAC1]	O95347	3
SRP14	[CACYBP, EIF4A1, UCHL1]	P37108	3
SRSF1	[CFL2, SPAST, UCHL1]	Q07955	3
SRSF5	[CACYBP, CAPRIN1, EIF4A1]	Q13243	3
SRSF6	[CFL2, SPAST, UCHL1]	Q13247	3
ST13;ST13P5	[CFL2, SPAST, UCHL1]	P50502;Q8NFI4;Q8IZP2	3
STAM	[CFL2, NTR, PRUNE1]	Q92783	3
SUPT16H	[CFL2, SPAST, UCHL1]	Q9Y5B9	3
TLN1	[CSDE1, MAVS, PXN]	Q9Y490;Q9Y4G6	3
TSPAN3	[CACYBP, CAPRIN1, EIF4A1]	O60637	3
TSPAN6	[CACYBP, CAPRIN1, EIF4A1]	O43657	3
ULK3	[AIMP1, CAPRIN1, PRPSAP1]	Q6PHR2	3
VPS37D	[CACYBP, CAPRIN1, EIF4A1]	Q86XT2	3
YWHAE	[PRUNE1, PXN, SPAST]	P62258	3
ZC3HAV1	[CAPRIN1, EIF4A1, TSC22D3]	Q7Z2W4	3
ACSL4	[PRUNE1, PXN]	O60488;O95573	2
ADK	[CSDE1, MAVS]	P55263	2
ADRM1	[CACYBP, EIF4A1]	Q16186	2
AHCY	[CSDE1, MAVS]	P23526	2
ANXA6	[NTR, SPAST]	P08133	2
APOB	[CSDE1, ZFAND1]	P04114	2
ARF6	[CAPRIN1, EIF4A1]	P62330	2
AURKB	[TSC22D3, UCHL1]	Q96GD4;Q9UQB9	2
C14orf166	[CAPRIN1, EIF4A1]	Q9Y224	2
CAPN7	[PAIP1, PRPSAP1]	Q9Y6W3	2
CD276	[PAIP1, UBXN6]	Q5ZPR3	2
CD46	[PAIP1, ZFAND1]	P15529	2
CHMP2B	[CAPRIN1, EIF4A1]	Q9UQN3;Q92828	2
DDI2	[CACYBP, PRUNE1]	Q5TDH0	2
DDX20	[NTR, PRUNE1]	Q9UHI6	2
DNAJB2	[EIF4A1, UBE2M]	P25686	2
EIF4G1	[EIF4A1, PAIP1]	Q04637;REV__Q8NEG2	2
FUBP3	[CAPRIN1, EIF4A1]	Q96I24	2
GANAB	[CSDE1, SPAST]	Q14697	2
GEMIN4	[NTR, UBE2M]	P57678	2
GNA11	[AIMP1, PRPSAP1]	P29992;O95837	2
GOLGA7	[PAIP1, UBXN6]	Q7Z5G4;Q2TAP0	2
HLA-C	[MAVS, TSC22D3]	P10321	2
HNRNPU	[NTR, PRUNE1]	Q00839	2
IGF2BP3	[AIMP1, UBE2M]	O00425	2
LPHN2	[SPAST, UCHL1]	O95490;Q9HAR2	2
MAPRE2	[CSDE1, MAVS]	Q15555	2
MARCKS	[NTR, PRUNE1]	P29966	2
MCM3	[PRUNE1, UBAC1]	P25205	2
MCM7	[PRUNE1, UBAC1]	P33993	2
MOXD1	[SPAST, UCHL1]	Q6UVY6	2
MYL6	[CFL2, UBE2M]	P60660;P14649	2
NONO	[PXN, UBAC1]	Q15233	2
PCBP1	[CAPRIN1, EIF4A1]	Q15365;P57721	2
PGM1	[CSDE1, MAVS]	P36871	2
PRKDC	[CSDE1, MAVS]	P78527	2
PRPF19	[CSDE1, MAVS]	Q9UMS4	2
PRPS2	[PRPSAP1, UBE2M]	P11908	2
PSMA7;PSMA8	[CACYBP, EIF4A1]	O14818;Q8TAA3	2
PSMD4	[UBXN6, ZFAND1]	P55036	2
PTPRS	[SPAST, UCHL1]	Q13332	2
RAB1A	[CAPRIN1, TSC22D3]	P62820;P59190	2
RHOA	[SPAST, UCHL1]	P61586	2
RNF115	[EIF4A1, UBE2M]	Q9Y4L5	2
RNF126	[SPAST, UCHL1]	Q9BV68	2
RPS18	[PXN, UBAC1]	P62269	2
RPS3A	[PRUNE1, UBAC1]	P61247	2
RUVBL2	[NTR, PRUNE1]	Q9Y230	2
SCARB1	[CSDE1, TSC22D3]	Q8WTV0	2
SERINC3	[CAPRIN1, EIF4A1]	Q13530	2
SH3GL1	[CACYBP, CAPRIN1]	Q99961;Q99962	2
SLC6A15	[CFL2, FNTA]	Q9H2J7	2
SNAP23	[EIF4A1, UCHL1]	O00161	2
SPAST	[CAPRIN1, SPAST]	Q9UBP0	2
SRSF2	[SPAST, UCHL1]	Q01130;Q9BRL6	2
SSRP1	[SPAST, UCHL1]	Q08945	2
TSPAN14	[CSDE1, TSC22D3]	Q8NG11	2
TTYH3	[CFL2, FNTA]	Q9C0H2	2
UBE2N;UBE2NL	[CACYBP, EIF4A1]	P61088;Q5JXB2	2
UBQLN1	[MAVS, SPAST]	Q9UMX0	2
UBXN6	[EIF4A1, UBXN6]	Q9BZV1	2
UEVLD	[CAPRIN1, PRPSAP1]	Q8IX04	2
USP25	[CACYBP, UBE2M]	Q9UHP3	2
WDR1	[CSDE1, MAVS]	O75083	2
YWHAQ	[NTR, PRUNE1]	P27348	2
AARS	[UBAC1]	P49588	1
ACLY	[MAVS]	P53396	1
ACTL6A	[MAVS]	O96019	1
ACTR1A	[ZFAND1]	P61163;P42025	1
AIMP1	[AIMP1]	Q12904;P49321	1
AMER1	[UBE2M]	Q5JTC6	1
AMOT	[PXN]	Q4VCS5	1
AMOTL1	[PXN]	Q8IY63	1
AMOTL2	[PXN]	Q9Y2J4	1
ANXA7	[CAPRIN1]	P20073	1
ARF4	[UBE2M]	P18085	1
ARHGEF6	[PXN]	Q15052	1
ARHGEF7	[PXN]	Q14155	1
ASNA1	[MAVS]	O43681	1
ASS1	[MAVS]	P00966	1
ATP2B1	[CAPRIN1]	P20020;Q01814;Q16720	1
ATXN2L	[EIF4A1]	Q8WWM7	1
BAG6	[MAVS]	P46379	1
C21orf2	[TSC22D3]	O43822;REV__O75691	1
CAD	[MAVS]	P27708;P31327	1
CAPRIN1	[CAPRIN1]	Q14444	1
CC2D1A	[PAIP1]	Q6P1N0	1
CCDC8	[UBE2M]	Q9H0W5	1
CCT2	[NTR]	P78371	1
CCT4	[NTR]	P50991	1
CDC42	[CAPRIN1]	P60953	1
CDC6	[EIF4A1]	Q99741	1
CDK1	[PXN]	P06493	1
CDKN2A	[EIF4A1]	P42771;P42772	1
CEP55	[PXN]	Q53EZ4	1
CFL2	[CFL2]	Q9Y281	1
CLDND1	[PXN]	Q9NY35	1
CLIC4	[CACYBP]	Q9Y696	1
CORO1A	[PAIP1]	P31146	1
CSDE1	[CSDE1]	O75534	1
CSNK1A1	[EIF4A1]	P48729;Q8N752	1
CSNK1A1;CSNK1A1L	[TSC22D3]	P48729;Q8N752	1
CUL1	[UBE2M]	Q13616	1
CUL3	[UBE2M]	Q13618	1
DAG1	[TSC22D3]	Q14118	1
DDX19A	[PAIP1]	Q9NUU7;Q9UHL0	1
DHFR	[UCHL1]	P00374;Q86XF0	1
DHX9	[PRUNE1]	Q08211	1
DNAJB4	[CFL2]	Q9UDY4	1
DPYSL2	[MAVS]	Q16555	1
EEF2	[MAVS]	P13639	1
EFNB1	[TSC22D3]	P98172	1
EIF4A1	[EIF4A1]	P60842	1
EIF4A2	[EIF4A1]	Q14240	1
EIF4B	[EIF4A1]	P23588	1
EIF4E	[EIF4A1]	P06730	1
EIF4E2	[PAIP1]	O60573	1
EIF4G2	[EIF4A1]	P78344	1
EIF4G3	[EIF4A1]	O43432	1
EIF4H	[EIF4A1]	Q15056	1
EPRS	[MAVS]	P07814	1
EZR	[UBE2M]	P15311	1
FARSA	[PXN]	Q9Y285	1
FBXW11	[UBE2M]	Q9UKB1	1
FERMT3	[MAVS]	Q86UX7	1
FNTA	[FNTA]	P49354	1
FNTB	[FNTA]	P49356	1
FYN	[PXN]	P06241;P06239	1
G3BP1	[CAPRIN1]	Q13283	1
G3BP2	[CAPRIN1]	Q9UN86	1
GAPDH	[MAVS]	P04406;O14556	1
GET4	[MAVS]	Q7L5D6	1
GIT1	[PXN]	Q9Y2X7	1
GLA	[CSDE1]	P06280	1
GNB2L1	[UBAC1]	P63244	1
GOLIM4	[CACYBP]	O00461	1
GSK3B	[PRUNE1]	P49841	1
HERC1	[UBE2M]	Q15751	1
HERC3	[UBXN6]	Q15034;Q8IVU3	1
HIST1H2BL;HIST1H2BH;HIST1H2BN;HIST1H2BC;HIST1H2BD;HIST1H2BK;HIST2H2BF;HIST1H2BM;H2BFS;HIST1H2BB;HIST2H2BE;HIST1H2BO;HIST3H2BB;HIST1H2BJ	[NTR]	Q99880;Q93079;Q99877;P62807;P58876;O60814;Q5QNW6;Q99879;P57053;P33778;Q16778;P23527;Q8N257;P06899;Q96A08;A0A2R8Y619	1
HNRNPDL	[CAPRIN1]	O14979	1
HOOK1	[PXN]	Q9UJC3	1
IFIT1	[MAVS]	P09914;Q5T764	1
IFNB1	[MAVS]	P01574	1
IGF2R	[CACYBP]	P11717	1
INA	[UBE2M]	Q16352	1
ITGA2	[PXN]	P17301	1
ITGA6	[PXN]	P23229	1
ITM2C	[UBXN6]	Q9NQX7	1
IVNS1ABP	[PRPSAP1]	Q9Y6Y0	1
KHNYN	[EIF4A1]	O15037	1
KPNA2	[SPAST]	P52292	1
MAGED1	[PXN]	Q9Y5V3;Q96JG8	1
MARCHF7	[EIF4A1]	Q9H992	1
MAVS	[MAVS]	Q7Z434	1
MCM5	[UBAC1]	P33992	1
MCM6	[UBAC1]	Q14566	1
MKRN2	[PAIP1]	Q9H000;Q9UHC7	1
MLF1	[SPAST]	P58340	1
MOB1B;MOB1A	[EIF4A1]	Q7L9L4;Q9H8S9	1
MPP5	[PXN]	Q8N3R9	1
MSN	[UBE2M]	P26038	1
NDRG1	[CAPRIN1]	Q92597	1
NEDD8	[UBE2M]	Q15843	1
NEFL	[UBE2M]	P07196;P12036	1
NEFM	[CFL2]	P07197	1
NF2	[PXN]	P35240;Q14680	1
NOC4L	[PXN]	Q9BVI4	1
NPLOC4	[UBXN6]	Q8TAT6	1
NRP1	[TSC22D3]	O14786	1
NTR	[NTR]	ENST00000403258	1
NWD1	[TSC22D3]	Q149M9	1
OBSL1	[UBE2M]	O75147	1
PAIP1	[PAIP1]	Q9H074	1
PAK2	[PXN]	Q13177	1
PARVA	[PXN]	Q9NVD7	1
PARVB	[PXN]	Q9HBI1	1
PCDH7	[PRPSAP1]	O60245	1
PDCD4	[EIF4A1]	Q53EL6	1
PDIA3	[SPAST]	P30101	1
PDLIM7	[PXN]	Q9NR12	1
PEBP1	[CAPRIN1]	P30086	1
PKM	[MAVS]	P14618	1
PLAA	[EIF4A1]	Q9Y263	1
PLK1	[MAVS]	P53350	1
POLR2H	[UBE2M]	P52434	1
PRKACB;PRKACA	[MAVS]	P22694;P17612	1
PRPS1	[PRPSAP1]	P60891;P21108	1
PRPSAP1	[PRPSAP1]	Q14558	1
PRPSAP2	[PRPSAP1]	O60256	1
PRUNE	[PRUNE1]	Q86TP1	1
PTK2	[PXN]	Q05397	1
PTPRF	[CACYBP]	P10586	1
PXN	[PXN]	P49023	1
PYGL	[MAVS]	P06737	1
RAC1;RAC2;RAC3	[TSC22D3]	P63000;P15153;P60763	1
RAN	[UBAC1]	P62826	1
RAP1A	[CACYBP]	P62834	1
RAP2C	[TSC22D3]	Q9Y3L5	1
RBBP7	[MAVS]	Q16576	1
RPL11	[NTR]	P62913	1
RPL13	[CAPRIN1]	P26373	1
RPL18	[ZFAND1]	Q07020	1
RPL7	[UBE2M]	P18124	1
RPLP2	[PRUNE1]	P05387	1
RPS13	[UBAC1]	P62277	1
RPS16	[PRUNE1]	P62249	1
RPS3	[PXN]	P23396	1
RTCB	[EIF4A1]	Q9Y3I0	1
S100A8	[ZFAND1]	P05109	1
S100A9	[ZFAND1]	P06702	1
SAR1A	[MAVS]	Q9NR31	1
SEPT2	[MAVS]	Q15019	1
SEPT7	[MAVS]	Q16181;Q6ZU15;O43236	1
SGTA	[MAVS]	O43765	1
SKP1	[UBE2M]	P63208	1
SLC7A2	[TSC22D3]	P52569	1
SNRNP70	[NTR]	P08621	1
SNX9	[UBE2M]	Q9Y5X1	1
SQSTM1	[UCHL1]	Q13501	1
SRGAP2	[NTR]	O75044;P0DMP2;Q7Z6B7;P0DJJ0	1
ST13;ST13P5;ST13P4	[EIF4A1]	P50502;Q8NFI4;Q8IZP2	1
STRAP	[CSDE1]	Q9Y3F4	1
STUB1	[UBE2M]	Q9UNE7	1
STX4	[PXN]	Q12846	1
SVIP	[UBXN6]	Q8NHG7	1
SYNJ2BP	[TSC22D3]	P57105	1
TCAF1	[UBAC1]	Q9Y4C2	1
THRAP3	[UCHL1]	Q9Y2W1	1
TLN2	[PXN]	Q9Y4G6	1
TNPO1	[PXN]	Q92973;O14787	1
TPP2	[CFL2]	P29144	1
TRA2A	[CFL2]	Q13595	1
TRAF2	[MAVS]	Q12933	1
TRIM27	[PXN]	P14373;Q9HCM9	1
TSC22D1;TSC22D4;TSC22D2	[TSC22D3]	Q15714;Q9Y3Q8;O75157	1
TSC22D3	[TSC22D3]	Q99576	1
TSPAN7	[TSC22D3]	P41732	1
TSPAN9	[TSC22D3]	O75954	1
TUBB	[PRUNE1]	P07437;A6NNZ2	1
UBAC1	[UBAC1]	Q9BSL1	1
UBE2M	[UBE2M]	P61081	1
UBE2V2;UBE2V1	[EIF4A1]	Q15819;Q13404	1
UBL4A	[MAVS]	P11441	1
UBQLN2	[SPAST]	Q9UHD9	1
UBQLN4	[MAVS]	Q9NRR5	1
UCHL1	[UCHL1]	P09936	1
UFD1L	[UBXN6]	Q92890	1
VCL	[PXN]	P18206	1
VSVG	[UCHL1]	P00004	1
XRCC5	[UBAC1]	P13010	1
YWHAB	[PXN]	P31946	1
YWHAZ	[PRUNE1]	P63104	1
ZCCHC3	[UBE2M]	Q9NUD5	1
ZFAND1	[ZFAND1]	Q8TCF1	1
ZNF598	[PAIP1]	Q86UK7	1
